# Natural diversity of heat-induced transcription of retrotransposons in *Arabidopsis thaliana*

**DOI:** 10.1101/2024.01.15.575637

**Authors:** Wenbo Xu, Michael Thieme, Anne C. Roulin

## Abstract

Transposable elements (TEs) are major components of plant genomes, profoundly impacting the fitness of their hosts. However, technical bottlenecks have long hindered our mechanistic understanding of TEs. Using RNA-Seq and long-read sequencing with Oxford Nanopore Technologies’ direct cDNA sequencing, we analyzed the heat-induced transcription of TEs in three natural accessions of *Arabidopsis thaliana* (Cvi-0, Col-0, and Ler-1). In addition to the well-studied *ONSEN* retrotransposon family, we identified *Copia-35* as a second heat-responsive retrotransposon family with particularly high activity in the relict accession Cvi-0. Our analysis revealed distinct expression patterns of individual TE copies and suggest different mechanisms regulating the GAG protein production in the *ONSEN* versus *Copia-35* families. In addition, analogously to *ONSEN*, *Copia-35* activation led to the upregulation of flanking genes such as *AMUP9* and potentially to the quantitative modulation of flowering time. Unexpectedly, our results indicate that for both families, the upregulation of flanking genes is not directly initiated by transcription from their 3’ LTRs. These findings highlight the inter- and intraspecific expressional diversity linked to retrotransposon activation under stress, providing insights into their potential roles in plant adaptation and evolution at elevated temperatures.
