## Supplementary material for "Natural diversity of heat-induced transcription of retrotransposons in *Arabidopsis thaliana*": Table S1

### Sheet: RNA-Seq
Sample	Raw reads	Raw data	Effective(%)	Error(%)	Q20(%)	Q30(%)	GC(%)
Col_con_1	76754722	11.5	99.31	0.03	96.03	89.87	44.83
Col_con_2	77185386	11.6	99.47	0.03	96.3	90.42	45.04
Col_con_3	97323752	14.6	99.35	0.03	96.35	90.55	44.87
Col_con_4	84179494	12.6	98.6	0.03	97.46	92.73	44.41
Col_heat_1	80839678	12.1	98.94	0.03	96.21	90.3	45.03
Col_heat_2	84006734	12.6	99.35	0.03	96.41	90.7	44.95
Col_heat_3	84886812	12.7	99.15	0.03	96.37	90.65	45.04
Col_heat_4	78689684	11.8	98.86	0.03	97.45	92.81	44.93
Cvi_con_1	86105994	12.9	99.27	0.03	95.93	89.7	44.7
Cvi_con_2	81335498	12.2	99.17	0.03	96.23	90.17	45.22
Cvi_con_3	80664142	12.1	99.32	0.03	96.35	90.51	44.83
Cvi_con_4	104362624	15.7	97.17	0.03	96.46	90.82	43.29
Cvi_heat_1	85394830	12.8	99.33	0.03	96.51	90.86	44.45
Cvi_heat_2	81494674	12.2	99.27	0.03	96.15	90.05	44.48
Cvi_heat_3	83005662	12.5	99.17	0.03	96.55	90.94	44.55
Cvi_heat_4	79932466	12	99	0.03	96.58	91	43.4
Ler_con_1	132352008	19.9	98.88	0.02	98.21	94.54	43.85
Ler_con_2	110265714	16.5	99.24	0.03	96.18	90.2	44.4
Ler_con_3	85949130	12.9	98.93	0.03	95.72	89.27	44.3
Ler_con_4	82856668	12.4	99.3	0.03	96.73	91.28	44.5
Ler_heat_1	81924376	12.3	99.25	0.03	95.98	89.76	44.3
Ler_heat_2	82750990	12.4	99.35	0.03	96.32	90.51	44.49
Ler_heat_3	81474614	12.2	99.36	0.03	96.45	90.72	44.42
Ler_heat_4	83670680	12.6	99.31	0.03	96.61	91.07	44.39
Sample: sample name
Raw reads: total amount of reads of raw data, each four lines taken as one unit. For paired-end sequencing, it equals the amount of read1 and read2, otherwise it equals the amount of read1 for single-end sequencing.
Raw data: (Raw reads) * (sequence length), calculating in G. For paired-end sequencing like PE150, sequencing length equals 150, otherwise it equals 50 for sequencing like SE50.
Effective: (Clean reads/Raw reads)*100%
Error: base error rate
Q20, Q30: (Base count of Phred value > 20 or 30) / (Total base count)
GC: (G & C base count) / (Total base count)

### Sheet: ONT
Table S1. The RNA-Seq and ONT data quality
Sample	Total Number of bp	Num of reads	Mean read length	N50	Longest read	Non-sense Reads	Q>7 bases
Col0-control	924540317	829981	1113.93	1253	11702	0.166	0.852
Cvi0-control	1276199153	936597	1362.59	1584	14054	0.116	0.838
Cvi0-heat	1547877665	1140553	1357.13	1561	16338	0.1	0.845
Lerheat	906325911	653594	1386.68	1660	24833	0.121	0.836
Col0-heat	1734927014	1465979	1183.46	1377	17082	0.111	0.843
Lercontrol	1110653771	847889	1309.9	1528	125005	0.159	0.838
Sample: Name of the file without extensions.
Total Number of bp: Number of the total base pairs from every read sequence in the file.
Mean Read Length: Lengths average from all reads in the file.
N50: Statistic commonly used to assess the quality of a genome assembly. Here, it represent a length-weighted median.
Longest Read: Length (in number of bp) of the longest read in the sample.
Non-sense reads: unique reads (in percentage) that cannot be mapped onto sequences of any other molecules in the same library.
Q>7 Bases: Fraction (in percentage) of bases having a quality value of 7 or higher. This column is optional since PacBio Sequel technologies do not provide any per-base quality score.
